# Hfq CLASH uncovers sRNA-target interaction networks involved in adaptation to nutrient availability

**DOI:** 10.1101/481986

**Authors:** Ira A. Iosub, Marta Marchioretto, Brandon Sy, Stuart McKellar, Karen J. Nieken, Rob W. van Nues, Jai J. Tree, Gabriella Viero, Sander Granneman

## Abstract

By shaping gene expression profiles, small RNAs (sRNAs) enable bacteria to very efficiently adapt to constant changes in their environment. To better understand how *Escherichia coli* acclimatizes to changes in nutrient availability, we performed UV cross-linking, ligation and sequencing of hybrids (CLASH) to uncover sRNA-target interactions. Strikingly, we uncovered hundreds of novel Hfq-mediated sRNA-target interactions at specific growth stages, involving many novel 3’UTR-derived sRNAs and a plethora of sRNA-sRNA interactions. We discovered sRNA-target interaction networks that play a role in adaptation to changes in nutrient availability. We characterized a novel 3’UTR-derived sRNA (MdoR), which is part of a regulatory cascade that enhances maltose uptake by (a) inactivating repressive pathways that block the accumulation of maltose transporters and (b) by reducing the flux of general porins to the outer membrane. Our work provides striking examples of how bacteria utilize sRNAs to integrate multiple regulatory pathways to enhance nutrient stress adaptation.
