## Supplementar Table 5 for "Hfq CLASH uncovers sRNA-target interaction networks involved in adaptation to nutrient availability"

### Sheet: E_coli_strains
Supplementary Table 5.1. Bacterial strains used in this study.
		Strain	Genotype	Reference
		E.coli K12 MG1655	F- lambda- rph-1	Blattner et al., 1997
		E.coli K12 MG1655 hfq::HTF	MG1655 hfq::HTF	Tree et al., 2014
		MG1655 mdoR.S2.S1	MG1655 mdoR(+15AACAAGACGGTATGAATACGGCGACGTGGGA)	This study*
		N3431	Hfr(PO1) lacZ43(Fs) λ- rne-3071(ts) relA1 spoT1 thiE1	Apirion, 1997
		DH5α	F– φ80lacZΔM15 Δ(lacZYA-argF)U169 recA1 endA1 hsdR17(rK–, mK+) phoA supE44 λ– thi-1 gyrA96 relA1	Taylor et al., 1993
		TOP10	F– mcrA Δ(mrr-hsdRMS-mcrBC) φ80lacZΔM15 ΔlacX74 recA1 araD139 Δ(ara-leu)7697 galU galK λ– rpsL(StrR) endA1 nupG	Invitrogen
		TOP10F'	F′ [lacIq, Tn10(TetR)] mcrA Δ(mrr-hsdRMS-mcrBC) φ80lacZΔM15 ΔlacX74 recA1 araD139 Δ(ara-leu)7697 galU galK rpsL(StrR) endA1 nupG	Invitrogen
			>WT_MdoR
			5’-AAAGGTTAAAGATGTTGTTCTGCCAATGTTATGCCGCTGCACCCTCAACTTACGTTATCCCAACTTGTGACTGTTATTCGGCGCTCCACGGAGCGCCTTTTTTTCTTT-3
			>MdoR.S2.S1
			5’-AAAGGTTAAAGATGAACAAGACGGTATGAATACGGCGACGTGGGACAACTTACGTTATCCCAACTTGTGACTGTTATTCGGCGCTCCACGGAGCGCCTTTTTTTCTTT-3	* Stems 1 and 2 were mutated to their complementary sequence at positions 15-25 (S2) and 29-41(S1)

### Sheet: Plasmids
Supplementary Table 5.2. Plasmids used in this study.
		Plasmid	Description	Comment	Origin, marker	Reference
		pXG-0	PLtetO-1 luciferase expression vector	Cell autofluorescence control for GFP reporter studies	pSC101*, CmR	Urban and Vogel, 2007
		pXG-1	PLtetO-1 GFP expression vector	Full-length GFP control for GFP reporter studies	pSC101*, CmR	Urban and Vogel, 2007
		pxG10-SF	PLtetO-1 superfolder GFP fusion vector; lacZ insert	Backbone for constructing sfGFP fusion plasmids	pSC101*, CmR	Corcoran et al, 2012
		pXG10SF::ompC	sfGFP reporter plasmid expressing the ompC 5’UTR plus first 12 amino acids	Constitutive expression of OmpC-sfGFP in TOP10 background	pSC101*, CmR	This study
		pXG10SF::ompCSM	ompC seed-mutant translational superfolder GFP fusion plasmid	Constitutive expression of OmpCSM-sfGFP in TOP10 background	pSC101*, CmR	This study
		pXG10SF::ompA	ompA translational superfolder GFP fusion plasmid	Constitutive expression of OmpA-sfGFP in TOP10 background	pSC101*, CmR	This study
		pZA21MCS	PLtetO-1 expression vector	Backbone for pZA-sRNA plasmids construction	p15A, KanR	Expressys
		pZA21	pZA21MCS expression vector with MCS removed from +1 to terminator	No sRNA control for pZA21 expressed sRNAs	p15A, KanR	Tree et al, 2014
		pZA21::GcvB	GcvB cloned at the transcriptional +1 site of pZA21	aTC-inducible expression of GcvB	p15A, KanR	Tree et al., 2014
		pZA21::GcvB.G1	GcvB.G1 mutant cloned at the transcriptional +1 site of pZA21	Four residues in R1 seed (UGUU) replaced with complementary sequence (ACAA)	p15A, KanR	Tree et al., 2014
		pZA21::CyaR	CyaR cloned at the transcriptional +1 site of pZA21	aTC-inducible expression of CyaR	p15A, KanR	This study
		pZA21::CyaR 38-39	CyaR 38-39 mutant cloned at the transcriptional +1 site of pZA21	CyaR C38 and C39 residues mutated to GG	p15A, KanR	This study
		pZA21::ArcZ	ArcZ cloned at the transcriptional +1 site of pZA21	aTC-inducible expression of ArcZ	p15A, KanR	This study
		pZE12luc	PLlacO-1 luciferase expression vector	Backbone for pZE-sRNA plasmids construction	ColE1 , AmpR	Expressys
		pJV300	scrambled sRNA cloned at the transcriptional +1 site of pZE12	Scrambled RNA control for pZE12 expressed sRNAs	ColE1 , AmpR	Sittka et al., 2007
		pZE12::ArcZ	ArcZ cloned at the transcriptional +1 site of pZE12	IPTG-inducible expression of ArcZ	ColE1 , AmpR	This study
		pZE12::ArcZ 70-71	ArcZ 70-71 mutant cloned at the transcriptional +1 site of pZE12	ArcZ G70 and G71 residues mutated to CC	ColE1 , AmpR	This study
		pZE12::CyaR	CyaR cloned at the transcriptional +1 site of pZE12	IPTG-inducible expression of CyaR	ColE1 , AmpR	This study
		pZE12::CyaR.anti-G1	CyaR.anti-G1 mutant cloned at the transcriptional +1 site of pZE12	A13 A14 C15 residues that base-pair to R1 of GcvB mutated to TTG	ColE1 , AmpR	This study
		pBAD+1	pBADmycHis A expression vector with MCS removed from +1 to terminator	no sRNA control for pBAD overexpression studies	pBR322, AmpR	Tree et al, 2014
		pBAD+1::MicC	MicC cloned at the +1 site of pBAD+1	L-ara inducible expression of MicC	pBR322, AmpR	This study
		pBAD+1::RybB	RybB cloned at the +1 site of pBAD+1	L-ara inducible expression of RybB	pBR322, AmpR	This study
		pBAD+1::MdoR	MdoR cloned at the +1 site of pBAD+1	L-ara inducible expression of MdoR	pBR322, AmpR	This study
		pBAD+1::MdoR SM	MdoR SM cloned at the +1 site of pBAD+1	L-ara inducible expression of MdoR seed 1 mutant	pBR322, AmpR	This study
		pJET1.2/blunt	Cloning vector with MCS for blunt-end PCR products	-	pBR322, AmpR	Thermo Fisher
		pJET1.2::malG	pJET1.2 with full-length malG cloned in the MCS	Plasmid for MdoR primer extension ladder	pBR322, AmpR	This study
		pKD4	Template for MdoR seed-mutant integration casette construction	Contains KanR cassette flanked by FRT-sites	oriRɣ, KanR	Datsenko and Wanner, 2000
		pKD46	Red recombinase expression plasmid	Expression of Red recombinase from Para promoter; Temperature sensitive	oriR101, AmpR	Datsenko and Wanner, 2000
		pE-FLP	flp driven by the constitutive promoter pE from phage P2	Removal of the integration module flanked by FRT sites; Temperature sensitive	oriR101, AmpR	St-Pierre et al., 2013

### Sheet: Oligos
Supplementary Table S5.3. DNA fragments and oligonucleotides used for this study.
		Gene fragment	Sequence (5' → 3')
		OmpC SM	gtttttATGCATTGCCGACTGATTAATGAGGGTTAATCACATACGTCACCGTATTTTAAGCAAATAAAGGCATATAACAGAGGGTTAATAACatgAAAGTTAAAGTACTGTCCCTCCTGGTCCCAGCTAGCaaaaac
		OmpA	tgacATGCATACATCGCCAGGGGTGCTCGGCATAAGCCGAAGATATCGGTAGAGTTAATATTGAGCAGATCCCCCGGTGAAGGATTTAACCGTGTTATCTCGTTGGAGATATTCATGGCGTATTTTGGATGATAACGAGGCGCAAAAAATGAAAAAGACAGCTATCGCGATTGCAGTGGCACTGGCTGGTTTCGCTGCTAGCgtca
		Ultramer	Sequence (5' → 3')
	714	pBAD+1+MdoR	AAAGATGTTGTTCTGCCAATGTTATGCCGCTGCACCCTCAACTTACGTTATCCCAACTTGTGACTGTTATTCGGCGCTCCACGGAGCGCCTTTTTTTTTTGCCTGGCGGCAGTAGCG
	1040	pBAD+1+MdoR SM	AAAGATGTTGTTCTGCCAATGAATACGGCGACGTCCCTCAACTTACGTTATCCCAACTTGTGACTGTTATTCGGCGCTCCACGGAGCGCCTTTTTTTTTTGCCTGGCGGCAGTAGCG
	1039	pBAD+1+RybB	GCCACTGCTTTTCTTTGATGTCCCCATTTTGTGGAGCCCATCAACCCCGCCATTTCGGTTCAAGGTTGATGGGTTTTTTGTTTTGCCTGGCGGCAGTAGCG
	1041	pBAD+1+MicC	GTTATATGCCTTTATTGTCACAGATTTTATTTTCTGTTGGGCCATTGCATTGCCACTGATTTTCCAACATATAAAAAGACAAGCCCGAACAGTCGTCCGGGCTTTTTTTTTTGCCTGGCGGCAGTAGCG
	895	nsr1_pKD4_fwd_P1	GCCGTGACTCAGAGCACGAAAGAGAATTATCGTAAGTGGGAAAACAAATAACGTAAAAATAATAAGCTCTATGATGGAAATATTAACCGGCGAACGATTCAGATTGCAGACGGTGTAGGCTGGAGCTGCTTC
	896	nsr1_mut1_pKD4_rev_P2	TCTGCATTACCGATCACCATCGTCTTCTTGCTGGCTCAACGCTGGCTGGTCAACGGCCTGACGGCAGGTGGTGTGAAAGGTTAAAGATGAACAAGACGGTATGAATACGGCGACGTGGGACAACTTACGTTATCCCAACTTGTGACTGTTATTCGGCGCTCCACGGAGCGCCTTTTTTTCTTTGGTCCATATGAATATCCTCCTTAG
	983	arcZ_ZA21	GTGCGGCCTGAAAAACAGTGCTGTGCCCTTGTAACTCATCATAATAATTTACGGCGCAGCCAAGATTTCCCTGGTGTTGGCGCAGTATTCGCGCACCCCGGTCTAGCCGGGGTCATTTTTTGGTACGCGTGCTAGAGGCATC
	982	cyaR_ZA21	GCTGAAAAACATAACCCATAAAATGCTAGCTGTACCAGGAACCACCTCCTTAGCCTGTGTAATCTCCCTTACACGGGCTTATTTTTTGGTACGCGTGCTAGAGGCATC
		CyaR_SM_C38C39_pZA21	GCTGAAAAACATAACCCATAAAATGCTAGCTGTAGGAGGAACCACCTCCTTAGCCTGTGTAATCTCCCTTACACGGGCTTATTTTTTGGTACGCGTGCTAGAGGCATC
	984	arcZ_ZE21_F	GTGCGGCCTGAAAAACAGTGCTGTGCCCTTGTAACTCATCATAATAATTTACGGCGCAGCCAAGATTTCCCTGGTGTTGGCGCAGTATTCGCGCACCCCGGTCTAGCCGGGGTCATTTTTTGGCATCAAATAAAACGAAAG
		ArcZ_SM_G70G71_pZE12	GTGCGGCCTGAAAAACAGTGCTGTGCCCTTGTAACTCATCATAATAATTTACGGCGCAGCCAAGATTTCCCTCCTGTTGGCGCAGTATTCGCGCACCCCGGTCTAGCCGGGGTCATTTTTTGGCATCAAATAAAACGAAAG
	985	cyaR_ZE21_F	GCTGAAAAACATAACCCATAAAATGCTAGCTGTACCAGGAACCACCTCCTTAGCCTGTGTAATCTCCCTTACACGGGCTTATTTTTTGGCATCAAATAAAACGAAAG
		CyaR_antiG1_pZE12	GCTGAAAAACATTTGCCATAAAATGCTAGCTGTACCAGGAACCACCTCCTTAGCCTGTGTAATCTCCCTTACACGGGCTTATTTTTTGGCATCAAATAAAACGAAAG
		Oigos used for Northern Blot
		Oligonucleotide	Sequence (5' → 3')	Purpose
	641	anti-malG14	GCGGCATAACATTGGCAGAAC	Northern probe for MdoR
	643	anti-5S	CTACGGCGTTTCACTTCTGAGTTC	Northern probe for 5S rRNA
	644	anti-INT_0_2492	GGCAACGAAGGGTTCTACT	Northern probe for gadE 3UTR derived sRNA candidate (GadF)
	645	anti-INT_0_1913	GAAGACAGGCTTCGGGGTCA	Northern probe for ygaM 3UTR derived sRNA candidate (YgaN)
	678	malG_pe	GTGGAGCGCCGAATAACA	Primer extension for 5'end mapping of MdoR /malG and MdoR reverse transcription
	703	revSF	GAATTGGGACAACTCCAGTG	Check GFP-fused constructs by sequencing , PCR (pxg10SF) and Northern Blot
	728	NB probe RybB	GTTGATGGGCTCCACAA	Northern probe for RybB
	791	anti-malG14_nsr1_seed_mut	CGCCGTATTCATTGGCAGAAC	Northern probe for plasmid-expressed MdoR SM (stem 1 seed mutant)
	1202	CpxQ_NB	CATGTGGGGGAAGACAGGGATGGT	Northern probe for CpxQ
	945	anti-MdoR_SM	CGCCGTATTCATACCGTCTTG	Northern probe for MdoR stems 1 and 2 seed mutant
	874	anti-micA2	GGATGATGATAACAAATGCGCGTC	Northern probe for MicA
	1030	cyaR_R_1	TGTAAGGGAGATTACACAGGCTAAGGA	Norrthern probe for CyaR
	1032	arcZ_R_1	TAGACCGGGGTGCGCGAATA	Norrthern probe for ArcZ
	1034	gcvB_R_1	TGCTACCATGGTCTGAATCGCA	Norrthern probe for GcvB
		RT and qPCR oligos
		Oligonucleotide	Sequence (5' → 3')	Purpose
	779	gfpSF RT 2	GCGTCTTGTAGGTCCCGTCAT	reverse transcription oligo for RT-qPCR detectiion of sfGFP
	780	recA RT	GCCGTAGAAGTTGATACCTTCGCC	reverse transcription oligo for RT-qPCR detectiion of recA
	781	rybB RT	ACAAAAAACCCATCAACCTTGAACCG	reverse transcription oligo for RT-qPCR detectiion of RybB
	782	GFPsf_F	TTCCATGGCCAACACTTGTCA	Forward primer for qPCR quantification of sfGFP
	783	GFPsf_R	TAACCTTCGGGCATGGCACT	Reverse primer for qPCR quantification of sfGFP
	784	recA 1 F_qPCR	GTATCGGCGCGGTGAAAGAG	Forward primer for RT-qPCR quantification of recA
	785	recA 1 R_qPCR	TTAAACGGCGCAGCGATTTT	Reverse primer for RT-qPCR quantification of recA
	786	nsr1 1 FpPCR	TTATGCCGCTGCACCCTCAA	Forward primer for RT-qPCR quantification of MdoR
	787	nsr1 1 RpPCR	TGGAGCGCCGAATAACAGTCA	Reverse primer for RT-qPCR quantification of MdoR
	788	nsr1 SM F qPCR	AATACGGCGACGTCCCTCAA	Forward primer for RT-qPCR quantification of MdoR SM (stem 1 mutant); used with 787
	789	rybB 1 F qPCR	TTTGATGTCCCCATTTTGTGGAG	Forward primer for RT-qPCR quantification of RybB
	790	rybB 1 R qPCR	ACCCATCAACCTTGAACCGAAA	Reverse primer for RT-qPCR quantification of RybB
	806	ompC RT	GTCAGTGTTACGGTAGGTCGCG	reverse transcription oligo for RT-qPCR detectiion of ompC
	807	rseA RT	CGCCTGCTCAAACTGAAGCTGT	reverse transcription oligo for RT-qPCR detectiion of rseA
	808	ryeA RT	GACCACCACGCTTTTTATTGACCAT	reverse transcription oligo for RT-qPCR detectiion of RyeA
	804	ryeA1F_qPCR	GGAGAGAGCCGTGCGCTAAA	Forward primer for RT-qPCR quantification of RyeA
	805	ryeA1R_qPCR	CTGGAAAACCTGGCGTCGTC	Reverse primer for RT-qPCR quantification of RyeA
	810	rseA_R_qPCR	TCAGAGTGGAGTCGGCGTTG	Reverse primer for RT-qPCR quantification of rseA
	1203	rseA_F_qPCR	CGACCGCAAACAATGGTCAA	Forward primer for RT-qPCR quantification of rseA
	811	ompA_R_qPCR	TGCGCCTCGTTATCATCCAA	Reverse primer for RT-qPCR quantification of ompA
	815	ompA RT	CCAGGTGTTATCTTTCGGAGCGG	reverse transcription oligo for RT-qPCR detectiion of ompA
	816	rpoE RT	GGAACGAATCCAGCGCACGATA	reverse transcription oligo for RT-qPCR detectiion of rpoE
	819	rpoE_R_qPCR	GACGGCACATAGCGGGAAAC	Reverse primer for RT-qPCR quantification of rpoE
	814	ompC _F_qPCR	TGGCATTCGCAGGTCTGAAA	Forward primer for RT-qPCR quantification of ompC
	817	ompC _R_qPCR	CCACCGAATTCTGGCAGTACG	Reverse primer for RT-qPCR quantification of ompC
	820	rpoE_F_qPCR	CGGGTCCAGAAGGGAGATCA	Forward primer for RT-qPCR quantification of rpoE
	821	ompA_F_qPCR	AGCAGATCCCCCGGTGAAG	Forward primer for RT-qPCR quantification of ompA
	877	micA 1 F_qPCR	AAAGACGCGCATTTGTTATCATCA	Forward primer for RT-qPCR quantification of MicA
	878	micA 1 R_qPCR	CACTCGTGAGTGGCCAAAATTTCA	Reverse primer for RT-qPCR quantification of MicA
	907	malG_1_R	GCATACGGGCGAAAGCGTAG	Forward primer for RT-qPCR quantification of malG
	908	malG_1_F	CGGTACTGCTGTGGCTGTGG	Reverse primer for RT-qPCR quantification of malG
	916	rrfD 1 F	CGGTGGTCCCACCTGACC	Forward primer for RT-qPCR quantification of rrfD (5S rRNA)
	917	rrfD 1 R	CCTACTCTCGCATGGGGAGACC	Reverse primer for RT-qPCR quantification of rrfD (5S rRNA)
	901	lamB_3 F	AAGCTACCGATCCGGCCTTC	Forward primer for RT-qPCR quantification of lamB
	903	lamB_3 R	GAAGCGCTTACCTGCCCAGA	Reverse primer for RT-qPCR quantification of lamB
	1199	nsr1 wt F gPCR_pair2	TTATGCCGCTGCACCCTCAA	Forward primer for RT-qPCR quantification of MdoR
	1201	nsr1 mut1_and_wt R gPCR_pair2	TGGAGCGCCGAATAACAGTCA	Reverse primer for RT-qPCR quantification of MdoR and MdoR stems 1 and 2 mutant
	1200	nsr1 mut1 F gPCR_pair2	AATACGGCGACGTGGGACAA	Forward primer for RT-qPCR quantification of MdoR stems 1 and 2 mutant
	1023	tpx_F_1	TGCGCCGCATCAGTACGTAA	Forward primer for RT-qPCR quantification of tpx
	1024	tpx_R_1	GCAGAAACGAGACTGGGCGA	Reverse primer for RT-qPCR quantification of tpx
	1025	sdaC_F_1	GCACGTGAAGGCTTCAACGG	Forward primer for RT-qPCR quantification of sdaC
	1026	sdaC_R_1	CCAGCATGAACAGCGCAGTG	Reverse primer for RT-qPCR quantification of sdaC
	1027	yqaE_F_1	CGTGCTGCTCGGTAAAGGGT	Forward primer for RT-qPCR quantification of yqaE
	1028	yqaE_R_1	GTTTGCACCCAGAACGCGTG	Reverse primer for RT-qPCR quantification of yqaE
	1029	cyaR_F_1	ACATAACCCATAAAATGCTAGCTGTACCA	Forward primer for RT-qPCR quantification of CyaR and CyaR.anti-G1 mutant
	1030	cyaR_R_1	TGTAAGGGAGATTACACAGGCTAAGGA	Reverse primer for RT-qPCR quantification of CyaR, CyaR 38-39 mutant and CyaR.anti-G1 mutant
	1031	arcZ_F_1	ACAGTGCTGTGCCCTTGTAACT	Forward primer for RT-qPCR quantification of ArcZ and ArcZ 70-71 mutant
	1032	arcZ_R_1	TAGACCGGGGTGCGCGAATA	Reverse primer for RT-qPCR quantification of ArcZ and ArcZ 70-71 mutant
	1033	gcvB_F_1	TCGGAATGCGTGTTCTGGTGA	Forward primer for RT-qPCR quantification of GcvB and G1 mutant
	1034	gcvB_R_1	TGCTACCATGGTCTGAATCGCA	Reverse primer for RT-qPCR quantification of GcvB and G1 mutant
	1035	dppA_F_6	GCGTGCTACCGACGACCACA	Forward primer for RT-qPCR quantification of dppA
	1036	dppA_R_6	AGTGCCGGAGCCTGATCGTG	Reverse primer for RT-qPCR quantification of dppA
	1037	nadE_F_1	GCACTCGGCGTGACCTATGA	Forward primer for RT-qPCR quantification of nadE
	1038	nadE_R_1	GCGGACGGCGTTTATGTTCG	Reverse primer for RT-qPCR quantification of nadE
	1204	cyaR_38-39 F1	ACATAACCCATAAAATGCTAGCTGTAGGA	Forward primer for RT-qPCR quantification of CyaR 38-39 mutant; used with 1030
		Oiigos used in cloning procedures
		Oligonucleotide	Sequence (5' → 3')	Purpose
	672	ompC_NsiI_JVO-0428	GTTTTTATGCATTGCCGACTGATTAATGAGG	PCR primers to amplify ompC for ligation into pXG10SF = pOmpC::gfp
	673	ompC_NheI_JVO-0429	GTTTTTGCTAGCTGGGACCAGGAGG	PCR primers to amplify ompC for ligation into pXG10SF = pOmpC::gfp
	675	p-ZE-CAT	TGGGATATATCAACGGTGGT	sequencing primer for verification of ligation of PCR product into pXG10SF
	681	ompC_pcr_rev	GCCGTAGTTACGACCGTA	PCR primers to check insertion of ompC by colony PCR
	682	ompC_pcr_fwd	CGCCATTCCGCAATAATCTTA	PCR primers to check insertion of ompC by colony PCR
	683	Ec_malG_fwd	GCTGCTGATTAAACCGCTGAC	PCR primer for malG ladder for primer extension
	684	Ec_malG_rev	CCGTGACTCAGAGCACGAA	PCR primer for malG ladder for primer extension
	710	pBAD+1_XbaI_fwd	AAAAATCTAGATTTGCCTGGCGGCAGTAGCG	reverse primer to generate empty pBAD+1
	711	pBAD+1_5P_rev	5P-TATGGAGAAACAGTAGAGAG	forward primer to generate empty pBAD+1
	712	nsr1_pBAD_short	AAAGATGTTGTTCTGCCAATG	reverse primer for inverse PCR - pBAD+1
	713	seq_pxg10SF_insert_fwd	GAAAGTTGGAACCTCTTACGTG	forward sequencing primer to check insertion into pXG10-SF backbone
	715	sequencing_pBAD+1_fwd	ATGCCATAGCATTTTTATCC	forward sequencing rimer to check insertion into pBAD+1 backbone
	716	sequencing_pBAD+1_rev	CGCTACTGCCGCCAGGCAAA	reverse sequencing rimer to check insertion into pBAD+1 backbone
	725	k2_datsenko_fwd	CGGTGCCCTGAATGAACTGC	colony PCR verification of MdoR mutant fragment integration; used with 909
	726	k1_datsenko_rev	CAGTCATAGCCGAATAGCCT	colony PCR verification of MdoR mutant fragment integration; used with 910
	885	nsr1_pKD4_rev_short	TCTGCATTACCGATCACCATC	short reverse oligo for amplification of pKD4 KanR casette
	886	nsr1_pKD4_fwd_short	GCCGTGACTCAGAGCACGAAAG	short forward oligo for amplification of pKD4 KanR casette
	909	nsr1_U_k2	CTACCTGTGGGGTGACTTTGCCGC	colony PCR verification of MdoR mutant fragment integration; used with 725
	910	nsr1_D_k1	GATGTTGGAATTGTCAGGCAGTTAAGG	colony PCR verification of MdoR mutant fragment integration; used with 726
	980	pZE12_5P_rev	5P-GTGCTCAGTATCTTGTTATCC	reverse primer to clone sRNAs into pZE12luc
	695	PZE-A	GTGCCACCTGACGTCTAAGA	check inserts in pZE12-luc derived backbone
	887	pZA21MCS_5P_rev	5P-GTGCTCAGTATCTCTATCACTGA	reverse primer to clone sRNAs into pZA21
	879	pZA21MCS_fwd	GTTTTTAAGCTTGGTACGCGTGCTAGAGGCATC	forward primer to generate no sRNA control for pZA21-expressed sRNAs
	880	pZA21MCS_seq_sense	CTCGAGTCCCTATCAGTGATAGAGA	forward sequencing primer for pZA21 constructs

### Sheet: Library preparation
Supplementary Table 5.4. Oligonucleotide adapters and primers used for making CLASH libraries.
All oligonucleotides were ordered from Integrated DNA Technologies and HPLC purified.
		CLASH L5 5’ adapters:
		BARCODE SET A
		L5Aa	5'-invddT-ACACrGrArCrGrCrUrCrUrUrCrCrGrArUrCrUrNrNrNrUrArArGrCrN-OH-3'
		L5Ab	5'-invddT-ACACrGrArCrGrCrUrCrUrUrCrCrGrArUrCrUrNrNrNrArUrUrArGrCrN-OH-3'
		L5Ac	5'-invddT-ACACrGrArCrGrCrUrCrUrUrCrCrGrArUrCrUrNrNrNrGrCrGrCrArGrCrN-OH-3'
		L5Ad	5'-invddT-ACACrGrArCrGrCrUrCrUrUrCrCrGrArUrCrUrNrNrNrCrGrCrUrUrArGrCrN-OH-3'
		BARCODE SET B
		L5Ba	5'-invddT-ACACrGrArCrGrCrUrCrUrUrCrCrGrArUrCrUrNrNrNrArGrArGrCrN-OH-3'
		L5Bb	5'-invddT-ACACrGrArCrGrCrUrCrUrUrCrCrGrArUrCrUrNrNrNrGrUrGrArGrCrN-OH-3'
		L5Bc	5'-invddT-ACACrGrArCrGrCrUrCrUrUrCrCrGrArUrCrUrNrNrNrCrArCrUrArGrCrN-OH-3'
		L5Bd	5'-invddT-ACACrGrArCrGrCrUrCrUrUrCrCrGrArUrCrUrNrNrNrUrCrUrCrUrArGrCrN-OH-3'
		BARCODE SET C
		L5Ca	5'-invddT-ACACrGrArCrGrCrUrCrUrUrCrCrGrArUrCrUrNrNrNrCrUrArGrCrN-OH-3'
		L5Cb	5'-invddT-ACACrGrArCrGrCrUrCrUrUrCrCrGrArUrCrUrNrNrNrUrGrGrArGrCrN-OH-3'
		L5Cc	5'-invddT-ACACrGrArCrGrCrUrCrUrUrCrCrGrArUrCrUrNrNrNrArCrUrCrArGrCrN-OH-3'
		L5Cd	5'-invddT-ACACrGrArCrGrCrUrCrUrUrCrCrGrArUrCrUrNrNrNrGrArCrUrUrArGrCrN-OH-3'
		BARCODE SET D
		L5Da	5'-invddT-ACACrGrArCrGrCrUrCrUrUrCrCrGrArUrCrUrNrNrNrCrGrUrGrArUrN-OH-3'
		L5Db	5'-invddT-ACACrGrArCrGrCrUrCrUrUrCrCrGrArUrCrUrNrNrNrGrCrArCrUrArN-OH-3'
		L5Dc	5'-invddT-ACACrGrArCrGrCrUrCrUrUrCrCrGrArUrCrUrNrNrNrUrArGrUrGrCrN-OH-3'
		L5Dd	5'-invddT-ACACrGrArCrGrCrUrCrUrUrCrCrGrArUrCrUrNrNrNrArUrCrArCrGrN-OH-3'
		BARCODE SET E
		L5Ea	5'-invddT-ACACrGrArCrGrCrUrCrUrUrCrCrGrArUrCrUrNrNrNrCrArCrUrGrUrN-OH-3'
		L5Eb	5'-invddT-ACACrGrArCrGrCrUrCrUrUrCrCrGrArUrCrUrNrNrNrGrUrGrArCrArN-OH-3'
		L5Ec	5'-invddT-ACACrGrArCrGrCrUrCrUrUrCrCrGrArUrCrUrNrNrNrUrGrUrCrArCrN-OH-3'
		L5Ed	5'-invddT-ACACrGrArCrGrCrUrCrUrUrCrCrGrArUrCrUrNrNrNrArCrArGrUrGrN-OH-3'
		RNAseq 5’-adapter:
		P5_phospho_adapter (39): 5’P-AGATCGGAAGAGCGTCGTGTAGGG-3SpC3
		CLASH 3’ adapter:
		App_PE:	5’App-NAGATCGGAAGAGCACACGTCTG-ddC 3’
		PCR oligonucleotides:
		P5 (Forward)	5’-AATGATACGGCGACCACCGAGATCTACACTCTTTCCCTACACGACGCTCTTCCGATCT-3’
		P3 (Reverse; BC1-BC6)	5’-CAAGCAGAAGACGGCATACGAGAT(BC 6nt barcode)GTGACTGGAGTTCAGACGTGTGCTCTTCCGATCT-3’
		BC1	5’-CAAGCAGAAGACGGCATACGAGATCGTGATGTGACTGGAGTTCAGACGTGTGCTCTTCCGATCT-3’
		BC2	5’-CAAGCAGAAGACGGCATACGAGATACATCGGTGACTGGAGTTCAGACGTGTGCTCTTCCGATCT-3’
		BC3	5’-CAAGCAGAAGACGGCATACGAGATGCCTAAGTGACTGGAGTTCAGACGTGTGCTCTTCCGATCT-3’
		BC4	5’-CAAGCAGAAGACGGCATACGAGATTGGTCAGTGACTGGAGTTCAGACGTGTGCTCTTCCGATCT-3’
		BC5	5’-CAAGCAGAAGACGGCATACGAGATCACTGTGTGACTGGAGTTCAGACGTGTGCTCTTCCGATCT-3’
		BC6	5’-CAAGCAGAAGACGGCATACGAGATATTGGCGTGACTGGAGTTCAGACGTGTGCTCTTCCGATCT-3’
		RT oligonucleotides:
		PE_reverse (CLASH)	5’-CAGACGTGTGCTCTTCCGATCT-3’
		PE_solexa_hexamer (RNA-seq; 73)	5’-CGTGTGCTCTTCCGATCTNNNNNN-3’
